# Phenotypic and physiological responses to salt exposure in *Sorghum* reveal diversity among domesticated landraces

**DOI:** 10.1101/848028

**Authors:** Ashley N. Henderson, Philip M. Crim, Jonathan R. Cumming, Jennifer S. Hawkins

## Abstract

Soil salinity negatively impacts plant function, development, and yield. *Sorghum bicolor* is a staple crop known to be drought tolerant, to have adapted to a variety of conditions, and to contain significant standing genetic diversity, making it an exemplary species to study phenotypic and physiological variation in salinity tolerance. In our study, a diverse group of sorghum landraces and accessions was first rank-ordered for salinity tolerance and then individuals spanning a wide range of response were analyzed for foliar proline and ion accumulation. We found that, while proline is often a good indicator of osmotic adjustment and is historically associated with increased salt tolerance, proline accumulation in sorghum reflects stress-response injury rather than acclimation. When combining ion profiles with growth responses and stress tolerance indices, the variation observed in tolerance was similarly not a sole result of Na^+^ accumulation, but rather reflected accession-specific mechanisms that may integrate these and other metabolic responses. When we compared variation in tolerance to phylogenetic relationships, we conclude that the most parsimonious explanation for the variation observed among accessions is that salinity tolerance was acquired early during domestication and was subsequently maintained or lost in diverged lineages during improvement in areas that vary in soil salinity.
