## Supplemental Tables for "Phenotypic and physiological responses to salt exposure in *Sorghum* reveal diversity among domesticated landraces"

### Sheet: TableS1
Table S1. Relative decrease in plant biomass (RDPB) for each landrace. Data shown are means ± the standard error of RDPB values for each landrace. Different letters represent significant differences when comparing landraces (p<0.05).
Landrace	RDPBLandrace
caudatum	0.3456	±	0.0432515	bc
drummondii	0.66	±	0.01	ab
durra	0.151579	±	0.0424282	c
durra-caudatum	0.182384	±	0.0428643	bc
guinea-margaritiferum	0.088	±	0.0508331	c
Intermediate (unknown)	0.399167	±	0.0997	abc
kafir	0.285	±	0.041332	bc
subs. propinquum	0.97	±	0	a
subs. verticilliflorum	0.317778	±	0.140414	bc
SEM	0.058
PLandrace	<0.001
RDPB = relative decrease in plant biomass

### Sheet: TableS2
Table S2. Accession STI scores and growth variation in response to NaCl. LAGB, live aboveground biomass; DAGB, dead above ground biomass; STI, stress tolerance index; RB, root biomass. Data shown are means ± the standard error. Different letters represent significant differences when comparing accessions (p<0.05).
		Stress Tolerance Index														Control												75 mM NaCl
Landrace	Accession	STILAGB					STIDAGB					STIRB				Total LAGB				Total DAGB				RB				Total LAGB				Total DAGB				RB
drummondii	D-1	0.181378	±	0.00619879	i		0.985601	±	0.131616	d		0.111205	±	0.0281926	gh	2.49				0.41				1.18				0.833333	±	0.02848		0.25				0.29	±	0.0896289
subs. propinquum	P-1	0.011443	±	0.000880231	j							0.571058	±	0	cde	2.014	±	0.154292		0.094	±	0.0150333		1.04	±	0.105119		0.065	±	0.005						1.41	±	0
caudatum	Sb-1	0.555174	±	0.00496909	efgh							0.223985	±	0.00435902	efgh	3.9125	±	0.357197		0.59	±	0.074162		1.2925	±	0.18011		1.62333	±	0.0145297						0.45	±	0.01
durra	Sb-2	1.50528	±	0.16275	a		1.78542	±	0.160742	bc		0.386537	±	0.0438548	def	5.11	±	0.603683		0.626667	±	0.0788106		1.64333	±	0.326718		3.635	±	0.322839		0.34	±	0.0267706		0.65	±	0.0655744
guinea-margaritiferum	Sb-3	0.801974	±	0.0811865	cdef		0.948355	±	0.011426	d		1.97091	±	0.338195	a	3.04	±	0.467012		0.513333	±	0.00666667		4.76333	±	0.74414		3.29	±	0.300888		0.21	±	0		1.24333	±	0.0328295
kafir	Sb-4	0.876833	±	0.0753914	bcde		0.754826	±	0.0901384	def		0.314464	±	0.00721429	defg	3.6825	±	0.479033		0.27	±	0.0508265		1.275	±	0.211837		2.48	±	0.194679		0.283333	±	0.02848		0.65	±	0.087178
caudatum	Sb-5	0.411812	±	0.0349537	ghi		0.215263	±	0.0146611	hi		0.201841	±	0.0307546	efgh	2.6	±	0.1253		0.113333	±	0.0233333		1.18333	±	0.0906152		1.95	±	0.23		0.2	±	0.01		0.535	±	0.115
caudatum	Sb-7	0.866273	±	0.0613779	cde		0.395754	±	0.0723462	fgh		0.580809	±	0.0769716	cde	3.57	±	0		0.175	±	0.015		2.06	±	0.03		2.49333	±	0.168951		0.216667	±	0.0375648		0.67	±	0.137961
Intermediate (unknown)	Sb-8	0.55139	±	0.121784	efgh		0.306077	±	0.0452511	ghi		0.210291	±	0.0596135	efgh	2.85	±	0.15885		0.0566667	±	0.0218581		1	±	0.0971253		2.7	±	0.08		0.52	±	0.04		0.685	±	0.085
guinea-margaritiferum	Sb-9	0.69265	±	0.0423695	defg		3.22957	±	0.263764	a		1.31554		0.0916425	ab	2.924	±	0.145588		0.916	±	0.186912		4.02				3.07				0.48
durra	Sb-10	1.32359	±	0.0513132	ab		3.34766	±	0.325932	a		0.854471	±	0.101548	bc	4.314	±	0.198686		0.94	±	0.114804		1.91667	±	0.0440959		3.45667	±	0.177044		0.52	±	0.141774		1.11333	±	0.109899
caudatum	Sb-11	1.12699	±	0.125548	abc		0.502149	±	0.0557507	defgh		0.272853	±	0.0295494	efg	4.5175	±	0.232965		0.235	±	0.0607591		1.2975	±	0.0952519		2.95667	±	0.540134		0.25	±	0.0351188		0.553333	±	0.0976957
durra	Sb-12	1.12488	±	0.0650466	abc		0.428474	±	0.0429833	efgh		0.626039	±	0.038709	cd	3.83	±	0.407962		0.25	±	0.0305505		3.18333	±	0.74156		3.36	±	0.194294		0.1925	±	0.019311		0.505	±	0.031225
caudatum	Sb-13	0.434128	±	0.0713359	ghi		0.552453	±	0.093341	defgh		0.200741	±	0.0452476	fgh	2.8875	±	0.240187		0.2125	±	0.0309233		0.9875	±	0.0972433		1.96	±	0.1927		0.32	±	0.0524404		0.6175	±	0.0887295
Unknown	Sb-14	0.472545	±	0.0514191	fgh							0.128044	±	0.0352154	gh	4.505	±	0.465		0.435	±	0.025		0.96	±	0.05		1.09667	±	0.112891						0.26	±	0.064291
durra-caudatum	Sb-15	0.652328	±	0.0420632	efg		0.682052	±	0.0785171	defg		0.184784	±	0.00710707	fgh	2.8725	±	0.107887		0.2575	±	0.0184278		0.9125	±	0.0478496		2.695	±	0.176328		0.2975	±	0.0342479		0.5
durra-caudatum	Sb-16	0.639943	±	0.0159798	efg		1.1068	±	0.255415	cd		0.276835	±	0.0906006	efgh	3.1275	±	0.272225		0.2125	±	0.0404918		1.2925	±	0.0837033		2.34083	±	0.0584582		0.585	±	0.135		0.553333	±	0.103976
Intermediate (unknown)	Sb-17	0.688241	±	0.0257223	defg		0.331561	±	0.0844238	ghi		0.256707	±	0.0527642	efgh	2.96	±	0.317758		0.152	±	0.0440908		0.876	±	0.192655		2.62				0.33				1.18
durra	Sb-18	1.06421	±	0.0632865	abcd		0.0952658	±	0.0168106	i		0.449498	±	0.0256747	cdef	3.61				0.05				1.62				2.975	±	0.262758		0.185	±	0.031225		0.7125	±	0.0406971
subs. verticilliflorum	V-1	1.36855	±	0.109272	a		2.16886	±	0.164735	b		0.51905	±	0.0713608	cde	3.74333	±	0.00333333		0.56	±	0.034641		1.45667	±	0.110504		3.7775	±	0.691898		0.3825	±	0.0712244		0.8125	±	0.192153
subs. verticilliflorum	V-2	0.281051	±	0.034668	hi		0.882916	±	0.0455936	de		0.0459558	±	0.0124776	h	3.22333	±	0.492116		0.396667	±	0.0517472		0.963333	±	0.12441		1.06	±	0.18		0.25	±	0.03		0.16	±	0.06
	SEM	0.008					0.013					0.007
	PLandrace	p<0.001					p<0.001					p<0.001
LAGB = live aboveground biomass; DAGB = dead aboveground biomass; RB = rootbiomass; STI = stress tolerance index

### Sheet: TableS3
Table S3. (A) Landrace STI scores and (B) growth variation in response to NaCl. LAGB, live aboveground biomass; DAGB, dead above ground biomass; STI, stress tolerance index; RB, root biomass. Data shown are means ± the standard error. Different letters represent significant differences when comparing landraces (p<0.05).
	Stress Tolerance Index															Control												75 mM NaCl
Landrace	STILAGB					STIDAGB					STIRB					Total LAGB				Total DAGB				RB				Total LAGB				Total DAGB				RB
drummondii	0.181378	±	0.00619879	c		0.985601	±	0.131616	ab		0.111205	±	0.0281926	c		2.49				0.41				1.18				0.833333	±	0.02848		0.25				0.29	±	0.0896289
Intermediate (unknown)	0.572483	±	0.0450797	b		0.320639	±	0.0485327	b		0.197262	±	0.0306626	bc		3.236	±	0.271863		0.18	±	0.0497326		0.93	±	0.0963212		1.885	±	0.356948		0.456667	±	0.0674125		0.555	±	0.15543
durra-caudatum	0.647684	±	0.0257758	b		0.895931	±	0.125786	ab		0.241021	±	0.0367947	bc		3	±	0.143863		0.235	±	0.0222807		1.1025	±	0.0845524		2.54321	±	0.12038		0.393333	±	0.0731968		0.54	±	0.0747217
caudatum	0.694086	±	0.0637455	b		0.419096	±	0.0426176	b		0.243508	±	0.0147311	bc		3.65045	±	0.180222		0.263636	±	0.0386322		1.24955	±	0.0803496		2.19733	±	0.166234		0.256667	±	0.0240685		0.625556	±	0.0465069
subs. verticilliflorum	0.806129	±	0.169172	b		1.4616	±	0.234386	a		0.273243	±	0.0757833	bc		3.48333	±	0.248913		0.478333	±	0.0459287		1.21	±	0.133066		2.87167	±	0.722401		0.338333	±	0.0535672		0.595	±	0.184206
kafir	0.876833	±	0.0753914	ab		0.754826	±	0.0901384	ab		0.314464	±	0.00721429	bc		3.6825	±	0.479033		0.27	±	0.0508265		1.275	±	0.211837		2.48	±	0.194679		0.283333	±	0.02848		0.65	±	0.087178
durra	1.27734	±	0.0765873	a		1.63787	±	0.405044	ab		0.54989	±	0.0500611	b		3.86467	±	0.312676		0.502	±	0.105127		1.90154	±	0.287787		3.35	±	0.131696		0.295333	±	0.0434124		0.592	±	0.0699308
subs. propinquum	0.011443	±	0.000880231	d							0.571058	±	0	b		2.014	±	0.154292		0.094	±	0.0150333		1.04	±	0.105119		0.065	±	0.005						1.41	±	0
guinea-margaritiferum	0.747312	±	0.0468576	b		2.07639	±	0.404196	a		1.68979	±	0.19636	a		2.9675	±	0.177168		0.765	±	0.133831		4.5775	±	0.558038		3.235	±	0.219754		0.2775	±	0.0675		1.24333	±	0.0328295
SEM	0.04					0.764					0.027
PLandrace	p<0.001					p<0.001					p<0.001
LAGB = live aboveground biomass; DAGB = dead aboveground biomass; RB = rootbiomass; STI = stress tolerance index

### Sheet: TableS4
Table S4. Mean proline content for control and NaCl conditions. Data shown are means ± the standard error of proline (gfw-1) for a subset of accessions. Different letters represent significant differences when comparing accessions and treatment (p<0.05).
		Mean proline nmoles gfw-1
		Treatment
Landrace	Accession	Control					75 mM NaCl
caudatum	Sb-1	0.0912766	±	0.00673108	ab		0.205331	±	0.0466696	abc
durra	Sb-10	0.108038	±	0.010936	ab		0.0916258	±	0.02782	a
durra-caudatum	Sb-15	0.0697944	±	0.00782617	a		0.130352	±	0.0178595	ab
durra-caudatum	Sb-16	0.263971	±	0.0735832	abc		0.319145	±	0.128875	abc
kafir-caudatum	Sb-17	0.191745	±	0.0131332	ab		2.63207	±	1.13205	c
caudatum	Sb-7	0.102731	±	0.0203181	a		1.35286	±	0.76259	bc
subs. verticilliflorum	V-1	0.149099	±	0.00184851	ab		0.0682889	±	0.0171642	ab
	SEM	0.038
	PAccession	p<0.001
	PTreatment	p<0.001
	PAccession*Treatment	p<0.01
